# Modeling autism-associated SHANK3 deficiency using human cortico-striatal organoids generated from single neural rosettes

**DOI:** 10.1101/2021.01.25.428022

**Authors:** Yueqi Wang, Simone Chiola, Guang Yang, Chad Russell, Celeste J. Armstrong, Yuanyuan Wu, Jay Spampanato, Paisley Tarboton, Amelia N. Chang, David A. Harmin, Elena Vezzoli, Dario Besusso, Jun Cui, Elena Cattaneo, Jan Kubanek, Aleksandr Shcheglovitov

## Abstract

Our understanding of the human brain is limited by the lack of experimental models to mechanistically probe the properties of brain cells at different developmental stages under normal and pathological conditions. We developed a new method for generating human cortico-striatal organoids from stem cell-derived single neural rosettes (SNRs) and used it to investigate cortico-striatal development and deficits caused by the deficiency of an autism- and intellectual disability-associated gene *SHANK3*. We show that SNR-derived organoids consist of different cortico-striatal cells, including pallial and subpallial progenitors, primary cortical and striatal neurons, interneurons, as well as macroglial and mural cells. We also demonstrate that neurons in SNR-derived organoids are predictably organized, functionally mature, and capable of establishing functional neural networks. Interestingly, we found that the cellular and electrophysiological deficits in SHANK3-deficient SNR-derived organoids are dependent on the level of SHANK3 expression and that organoids with complete hemizygous *SHANK3* deletion have disrupted expression of several clustered protocadherins and multiple primate-specific zinc-finger genes. Together, this study describes a new method for using SNRs to generate organoids, provides new insights into the cell lineages associated with human cortico-striatal development, and identifies specific molecular pathways disrupted by hemizygous *SHANK3* deletion, which is the most common genetic abnormality detected in patients with 22q13 deletion syndrome.
