## Supplementary Tables for "Modeling autism-associated SHANK3 deficiency using human cortico-striatal organoids generated from single neural rosettes": Suppl table 4 Electrophysiology data.xlsx

### Sheet: cells with AP for clustering
recording	input_resistance	sag	capacitance	v_rest	f_i_curve_slope	ap_threshold	ap_width	ap_peak_to_threshold	ap_trough_5w_to_threshold	avg_rheobase_latency	adapt_avg	PSC line	cluster
2017_01_27_0009	1695.41	0.268277	18.6184	-45	0.85332	-39.1663	1.58	77.2156	25.7568	69.5427	0.0447651	H9	3
2017_01_27_0019	957.182	0.308026	50.1389	-55	0.891109	-50.4334	1.78	90.4175	22.2717	64.3962	0.0029329	H9	3
2017_01_27_0026	1269.1	0.29383	33.3556	-51	0.328703	-35.9436	1.3	72.7295	30.5054	75.2764	0.000226948	H9	3
2017_01_30_0058	1129.82	0.437937	32.8706	-50	0.41432	-49.53	1.66	84.6436	15.2466	74.0164	0.0991587	H9	3
2017_01_30_0013	2389.22	0.314825	18.0206	-40	0.932012	-39.1418	1.42	72.2595	28.9673	31.5203	0.000797601	H9	3
2017_01_30_0026	1309.26	0.100366	52.1631	-40	0.71705	-39.325	1.62	80.7373	24.5605	174.505	-0.0181053	H9	5
2017_01_30_0052	1355.94	0.063001	36.7756	-50	0.651452	-44.8547	1.64	74.9695	13.7207	83.8856	0.106139	H9	3
2017_02_27_0003	1734.21	0.0834378	19.1116	-41	0.963833	-37.9883	2.62	55.5664	19.165	20.4539	0.0331986	H9	3
2017_02_27_0006	1091.18	0.412953	48.0415	-50	0.501831	-35.7178	1.78	65.1367	18.3411	133.858	0.0608822	H9	3
2017_02_27_0013	735.857	0.137362	116.52	-75	0.184924	-33.7341	2.08	44.6655	20.99	428.824	0.00333229	H9	5
2017_02_28_0001	2143.03	0.00907834	39.6146	-60	0	-34.0576	5.24	27.179	10.7056	23.8331		H9	2
2017_02_28_0003	2460.06	0.308939	24.5331	-56	0.388127	-34.0149	2.4	49.3774	19.3237	40.0874	0.0956731	H9	3
2017_02_28_0006	1249.75	0.121361	52.584	-71	0.451231	-32.251	2.46	58.3008	21.8262	132.389	0.0308706	H9	5
2017_07_24_0007	1694.73	0.00494121	30.2277	-26	0.804564	-38.8062	6.08	46.6553	9.22241	96.1534	0.0191298	2242-5	1
2017_08_03_0001	2527.1	0.0889389	50.8315	-33	0	-28.186	5.52	44.812	20.3003	227.472		2242-5	2
2017_08_03_0004	1885.93	0.0519074	47.7192	-37	0.233451	-37.2925	13.08	40.7593	13.3972	156.271		2242-5	2
2017_08_03_0006	2960.02	0.074361	42.4411	-40	0	-26.7822	9.86	19.4153	12.6892	32.74		2242-5	2
2017_08_17_0008	1373.79	0.0356847	27.8852	-35	0.867695	-38.8733	7.66	52.9724	12.3779	97.4327	0.0492793	EP2-15	1
2017_08_17_0009	3292.18	0.0377978	15.9987	-36	0.961199	-35.0769	7.28	52.3804	13.385	82.66	0.0641397	EP2-15	1
2017_08_17_0013	2831.37	0.0478736	59.7865	-59	0.594726	-39.9231	4.24	61.9385	10.7239	210.525	0.117872	EP2-15	4
2017_08_17_0022	1115.05	0.0497038	20.3551	-21	0.896054	-36.3342	7.3	54.9683	8.3313	79.1187	-0.070971	EP2-15	1
2018_03_21_0001	2605.47	0.00644059	69.0955	-34	0.787693	-32.2754	4.36	68.3716	8.80127	145.44	0.0902142	2242-5	1
2018_03_21_0002	4150.48	0.00811633	33.0949	-20	0.643049	-16.9983	4.42	66.9067	9.87549	140.683	0.0770885	2242-5	1
2018_03_21_0007	1423.06	0.0722099	96.3948	-46	0.311001	-37.8418	3.68	68.5425	9.27734	205.755	0.126469	2242-5	4
2018_03_21_0009	1425.88	0.017024	60.8353	-33	0.447812	-40.2222	4.02	67.1509	8.10547	161.601	0.0796443	2242-5	4
2018_03_21_0015	3265.69	0	65.6547	-48	0.331584	-42.1997	3.78	73.468	9.06372	168.774	0.147789	2242-5	4
2018_03_21_0019	959.49	0.0239734	82.4699	-42	0.253741	-40.6616	5.62	66.4246	6.79321	171.306	0.188359	2242-5	4
2018_03_21_0024	1136.7	0.0114996	80.8276	-33	0	-28.479	14.66	26.4954	13.3545	172.353		2242-5	2
2018_03_21_0026	2089.47	0.0036469	66.5527	-43	0.256192	-40.9729	5.48	64.4226	9.94873	154.081	0.16817	2242-5	4
2018_03_21_0029	754.473	0.330749	85.1698	-55	0.0880267	-44.3359	4.16	78.4912	14.3677	74.8626	0.148743	2242-5	4
2018_03_21_0033	757.697	0.0422952	71.4412	-52	0.0918055	-41.2415	3.02	76.5686	18.3838	64.2537	0.0607172	2242-5	5
2018_03_21_0036	1198.86	0.0916088	65.2387	-42	0.214851	-44.9036	4.06	76.8982	13.4949	47.1886	0.152524	2242-5	4
2018_03_21_0039	1260.8	0.0589909	46.7097	-40	0	-33.7036	5.38	35.0098	17.9199	21.6684		2242-5	2
2018_03_21_0040	683.965	0.0514029	105.146	-41	0.161687	-38.2324	3.5	65.802	12.7563	251.073	0.10778	2242-5	4
2018_03_21_0043	1279.31	0.0392095	50.877	-34	0.245017	-37.7441	4.12	62.616	14.4104	67.2538	0.112096	2242-5	4
2018_03_21_0045	1861.08	0.181062	53.0004	-55	0.263289	-48.4558	3.84	90.4541	8.6731	193.561	0.141912	2242-5	4
2018_03_21_0047	1704.43	0.209116	26.7295	-43	0.331654	-40.3503	3.4	70.752	16.4795	32.3844	0.165973	2242-5	3
2018_03_21_0048	1411.51	0.0184061	65.9853	-52	0.0641859	-34.5215	3.04	68.5852	10.5774	165.174	0.161488	2242-5	4
2018_03_30_0003	867.744	0.160426	73.3994	-37	0	-52.3804	4.6	62.4023	2.22778	34.3063		EP2-15	4
2018_03_30_0005	2159.3	0.0358882	68.0582	-38	0.675562	-45.7153	4.64	71.6553	3.56445	74.9869	0.150781	EP2-15	1
2018_03_30_0010	3659.21	0.021719	29.5572	-57	0.112082	-34.3201	4.86	62.6221	24.1028	69.3375		EP2-15	3
2018_03_30_0014	2303.44	0.109831	40.1101	-51	0.194329	-32.8918	5.84	52.002	14.0076	69.569		EP2-15	2
2018_03_30_0015	2392.59	0.0551839	14.5788	-26	0	-36.6638	5.54	46.7102	3.50952	37.082		EP2-15	2
2018_03_30_0017	2315.96	0.0437721	23.5955	-25	0	-35.0342	10.88	21.1121	13.7756	47.5876		EP2-15	2
2018_03_30_0020	712.922	0.0783739	40.582	-34	0.204846	-49.4812	3.44	80.0232	9.10034	27.3377	0.129415	EP2-15	4
2018_03_30_0023	1499.11	0.0832561	50.2468	-43	0.263649	-41.2903	5.42	67.0532	9.11255	111.975	0.128772	EP2-15	4
2018_03_30_0028	2356.46	0.0395215	35.6522	-34	0.406854	-42.041	9.42	59.259	12.1277	88.0178	0.133114	EP2-15	2
2018_03_30_0033	1153.59	0.0198972	61.7689	-53	0.224267	-43.4387	5.94	77.1301	0.201416	80.366	0.179661	EP2-15	4
2018_03_30_0035	3196.6	0.202921	38.19	-25	0	-35.0464	4.84	58.3435	-1.60522	110.709		EP2-15	2
2018_03_31_0005	608.969	0.0152017	51.1489	-33	0.234563	-44.0064	4.92	76.8005	7.85522	58.7409	0.141208	EP2-15	4
2018_03_31_0009	1635.54	0.0264227	27.5079	-26	0.392467	-37.0239	4.86	59.2102	12.1033	61.802	0.179015	EP2-15	2
2018_05_22_0012	993.187	0.0613854	123.453	-49	0.443029	-46.582	4.92	64.5508	7.09839	257.663	0.00428783	EP2-15	4
2018_05_23_0006	1626.63	0.000131007	35.1021	-35	0.174034	-42.9565	5	63.9099	18.6096	32.5384		2242-5	4
2018_05_23_0009	649.704	0.0628996	67.8354	-48	0.0602348	-39.1174	3.56	80.4993	19.4397	49.6269	0.267243	2242-5	4
2018_05_23_0015	1878.12	0.0309448	73.5499	-59	0.083506	-35.1135	6.72	65.564	16.3818	139.258		2242-5	5
2018_05_23_0022	975.004	0.0197408	140.603	-65	0.0390319	-27.3193	4.98	55.1941	18.8965	352.934		2242-5	5
2018_05_23_0026	2184.83	0	64.7497	-43	0.292807	-35.9924	4.48	66.1804	14.4287	104.569	0.161083	2242-5	4
2018_05_23_0031	1551.62	0.00213084	99.7299	-62	0.146194	-30.6702	5.26	64.3128	18.3594	166.209		2242-5	5
2018_05_23_0039	1268.62	0.0772114	84.8464	-42	0	-35.7239	6.28	55.0781	10.8398	109.805		2242-5	4
2018_05_23_0048	2204.3	0.055051	39.4454	-35	0	-38.4827	7.84	63.1043	7.00073	45.5268		2242-5	2
2018_05_23_0050	1542.28	0.133752	44.9847	-29	0.194204	-38.385	4.4	60.3699	13.0615	74.5395		2242-5	2
2018_05_24_0004	1961.64	0.158094	62.2507	-55	0.468627	-35.2844	5.26	69.8181	17.3462	171.998	0.0420395	2242-5	5
2018_05_24_0010	1723.86	0.147278	38.7902	-38	0	-35.7178	8.42	44.1528	13.2996	144.783		2242-5	2
2019_02_12_0007	4313.37	0	30.8748	-27	0.981725	-17.4927	5.86	43.6951	21.5576	141.018		H9	1
2019_02_12_0009	3226.94	0.318952	24.9728	-24	0.463852	-35.4309	6.2	28.3203	10.4858	121.554	0.0856719	H9	2
2019_02_14_0003	4363.11	0	38.3583	-17	0.681639	-4.53491	3.32	53.6804	16.8701	186.683	0.104646	H9	1
2020_08_15_0020	947.262	0.000668204	100.619	-55	0.0542836	-9.88159	3.74	62.6221	17.9871	211.157		H9	5
2020_08_15_0022	1977.05	0.0405118	64.5302	-53	0.247373	-22.8516	3.84	66.7664	9.70459	160.459	0.108277	H9	5
2020_08_21_0008	788.626	0.0608777	114.515	-30	0.125541	-12.8357	4.42	76.8982	13.4888	73.4369		H9	5
2020_08_22_0000	1096.31	0	94.2505	-30	0.351984	-37.0667	5.08	72.113	6.54907	148.436	0.0510759	H9	4
2020_08_22_0022	1729.98	0.121502	56.2801	-35	0	-44.8059	18.66	38.6536	-10.5774	12.6728		H9	2
2020_08_22_0024	1308	0.0877388	88.5872	-54	0.388541	-21.1853	4.46	47.0459	18.2678	175.638		H9	5
2020_08_22_0003	993.401	0	105.688	-44	0.231587	-31.3416	4.8	70.0806	8.05664	224.352	0.126518	H9	4
2020_08_22_0007	752.915	0.144342	111.615	-43	0.153826	-41.5466	3.38	83.1177	8.88062	141.434	0.0929479	H9	4
2020_08_22_0011	1194.34	0.00411303	93.5879	-46	0.199567	-32.5134	4.38	79.1382	3.69873	149.997	0.132234	H9	4
2020_08_22_0012	1496.27	0.186578	62.1086	-34	0.351875	-23.4558	5.54	67.0715	10.7971	139.56	0.101194	H9	5
2020_08_22_0018	1173.58	0.102079	82.7753	-42	0.251163	-25.769	4.7	70.3369	15.3687	186.989	0.0656355	H9	5
2020_08_28_0043	2530.96	0.081779	33.9896	-42	0	-35.907	7.18	49.4324	9.50317	46.5173		EYQ	2
2020_08_28_0054	1982.53	0.113047	33.0389	-48	0	-40.8508	6.9	55.1209	12.4512	20.544		EYQ	2
2020_08_28_0055	930.211	0.112553	67.7654	-57	0.195052	-38.9648	3.26	72.1558	21.6492	73.759	0.0900739	EYQ	5
2020_08_28_0058	2693.15	0.0707493	38.8495	-45	0.710356	-43.75	5.1	69.8486	14.5691	41.735	0.0358346	EYQ	3
2020_08_28_0006	1970.25	0.0194962	52.4505	-29	0.400156	-40.0391	8.5	54.2358	6.06079	49.2844		EYQ	2
2020_08_28_0009	1164.27	0.0854259	78.2427	-50	0	-41.0522	5.74	58.1848	7.4585	47.9107		EYQ	4
2020_08_28_0017	628.188	0.355599	151.008	-66	0.200004	-48.6267	3.02	84.2285	5.79834	154.882	0.0961606	EYQ	4
2020_08_28_0018	1447.97	0	75.1445	-42	0.370963	-37.8235	4.16	73.3032	10.9009	60.0045	0.0967048	EYQ	4
2020_08_28_0023	2842.09	0	53.6123	-39	1.3536	-43.158	6.02	58.6792	5.23682	137.424	0.012552	EYQ	1
2020_08_28_0029	4001.07	0	45.8547	-42	0.677306	-22.998	7.38	42.6392	16.2476	94.7847		EYQ	1
2020_08_29_0003	937.089	0.0452372	65.2895	-42	0.184924	-48.9014	3.84	79.8645	9.71069	36.7744	-0.0212213	H9	4
2020_08_29_0006	1165.49	0.0384591	76.3525	-41	0	-40.3137	9.24	38.9954	6.19507	49.2108		H9	2
2020_08_29_0013	3416.53	0.0286872	52.8232	-30	0.828058	-44.9341	6.76	64.4959	6.51855	94.8276	0.063417	H9	1
2020_08_29_0025	1353.17	0.00802235	55.8107	-37	0	-34.0332	7.92	40.5579	10.0769	64.334		H9	2
2020_08_29_0040	3094.68	0	78.5989	-49	0.647311	-34.7534	12.22	44.7571	12.4573	92.0651	0.0274511	H9	1
2020_08_29_0045	2199.37	0.0458158	48.4446	-34	0	-33.2459	9.56	43.1885	12.2437	60.9846		H9	2
2020_09_04_0010	1263.02	0	95.4034	-59	0.231797	-44.696	6.94	80.0842	14.3494	71.7762	0.0507527	H9	4
2020_09_23_0000	1760.6	0.0998066	47.9219	-45	0.568626	-38.0249	4.76	72.5342	15.3748	50.809	0.0468471	H9	3
2020_09_23_0022	4753.33	0.0650433	15.3545	-30	0	-28.186	10.28	21.5027	17.6331	30.3642		H9	2
2020_09_25_0000	1404.6	7.29682e-06	53.1322	-25	0	-22.1863	5.6	47.5464	17.3584	66.5822		EYQ	2
2020_09_25_0040	1364.43	0.0319864	35.3173	-43.5	0.432043	-43.3167	10.04	48.5474	6.68335	31.8063	0.0999032	EYQ	2
2020_09_25_0043	1095.96	0.124449	49.8012	-60	0.36081	-41.7175	2.92	73.2605	30.6885	95.109	0.05433	EYQ	5
2020_09_25_0004	1459.61	0	89.2038	-50	0	-41.9678	16.42	37.4085	-6.67725	20.1194		EYQ	2
2020_09_25_0021	2997.63	0	31.6041	-55	0.195568	-34.729	4.28	61.2122	10.7849	30.5568		EYQ	3
2020_09_25_0030	1363.17	0.0373065	25.1235	-30	0	-23.1201	7.26	19.1589	17.6758	42.0419		EYQ	2
2020_09_25_0034	1513.49	0.0133829	66.9838	-36	0.421221	-25.592	3.36	73.4863	25.1404	120.173	0.0213317	EYQ	5

### Sheet: Summary Intrinsic
Intrinsic excitability	iCtrl (2242-5)			SHANK3-/- (EP2-15)				iCtrl (H9)			SHANK3+/- (EYQ2-20)
	Mean	SEM	N	Mean	SEM	N	p, unpaired t-test	Mean	SEM	N	Mean	SEM	N	p, unpaired t-test
Input Resistance (MOhm)	1706	137.5	32	1915	222	18	0.4	1801	177.2	36	1846	215.3	17	0.9
Memb. Capacitance (pF)	64.01	4.379	32	44.55	6.236	18	*, 0.01	59.64	5.054	36	57.71	7.339	17	0.9
Resting Vm (mV)	-42.5	1.861	32	-37.89	2.758	18	0.2	-44.03	2.092	36	-44.68	2.708	17	0.9
AP Amplitude (mV)	61.46	2.764	32	60.06	3.177	18	0.8	61.08	3.034	36	57.56	3.932	17	0.5
AP threshold (mV)	-36.53	1.111	32	-40.34	1.331	18	*, 0.04	-33.72	1.807	36	-36.81	2.006	17	0.3
AP Width (ms)	5.54	0.4747	32	5.922	0.4494	18	0.6	4.93	0.7025	36	6.302	0.8033	17	0.2
Rheobase AP latency, ms	129.4	13.21	32	88.85	13.81	18	*, 0.04	110.5	13.35	36	66.66	9.861	17	*, 0.05
AHP Amplitude (mV)	13.3	0.708	32	9.624	1.37	17	*, 0.01	15.36	1.116	35	13.64	1.865	16	0.4
Sag (mV)	0.06479	0.01313	32	0.06249	0.0118	18	0.9	0.1183	0.02141	36	0.06152	0.02144	17	0.1
Firing rate (Hz)	4.234	0.39	22	5.879	0.765	13	*, 0.04	7.784	1.108	28	6.843	1.036	8	0.7
F-I Curve Slope	0.2795	0.042	25	0.4622	0.07708	14	*, 0.03	0.4741	0.05091	30	0.4834	0.1015	11	0.9
Adaptation Index	0.1273	0.01332	19	0.1161	0.01655	11	0.6	0.06394	0.008379	24	0.06336	0.01297	8	1

### Sheet: Summary Synaptic
Synaptic properties	EPSCs			IPSCs
	Mean	SEM	N	Mean	SEM	N
Amplitude (pA)	20.2	2.9	5	46.3	4.7	5
Frequency (Hz)	0.1	0.02	5	0.15	0.06	5
Rise kinetics (ms)	0.25	0.01	5	0.57	0.08	5
Decay kinetics (ms)	0.62	0.03	5	21.6	1.7	5
