## Supplementary Tables for "Modeling autism-associated SHANK3 deficiency using human cortico-striatal organoids generated from single neural rosettes": Suppl table 6 H9vsEYQ pathways.xlsx

### Sheet: Suppl table 7 H9vsEYQ pathways
Analysis Type:	PANTHER Overrepresentation Test (Released 20200728)
Annotation Version and Release Date:	GO Ontology database DOI: 10.5281/zenodo.4081749 Released 2020-10-09
Analyzed List:	DEGs -1.5>log2Fold >1.5 (Homo sapiens)
Reference List:	Homo sapiens (all genes in database)
Test Type:	FISHER
Correction:	FDR
GO biological process complete	Homo sapiens - REFLIST (20595)	DEGs -1.5>log2Fold >1.5 (93)	DEGs -1.5>log2Fold >1.5 (expected)	DEGs -1.5>log2Fold >1.5 (over/under)	DEGs -1.5>log2Fold >1.5 (fold Enrichment)	DEGs -1.5>log2Fold >1.5 (raw P-value)	DEGs -1.5>log2Fold >1.5 (FDR)
homophilic cell adhesion via plasma membrane adhesion molecules (GO:0007156)	168	19	0.76	+	25.05	9.3e-21	1.47e-16
cell-cell adhesion via plasma-membrane adhesion molecules (GO:0098742)	257	19	1.16	+	16.37	1.53e-17	1.21e-13
cell-cell adhesion (GO:0098609)	510	19	2.3	+	8.25	2.02e-12	1.07e-08
biological adhesion (GO:0022610)	951	20	4.29	+	4.66	9.08e-09	2.88e-05
cell adhesion (GO:0007155)	945	20	4.27	+	4.69	8.18e-09	3.25e-05
regulation of transcription by RNA polymerase II (GO:0006357)	2617	30	11.82	+	2.54	8.47e-07	0.00224
response to interferon-alpha (GO:0035455)	24	4	0.11	+	36.91	7.21e-06	0.0163
negative regulation of viral life cycle (GO:1903901)	25	4	0.11	+	35.43	8.34e-06	0.0165
response to interferon-beta (GO:0035456)	33	4	0.15	+	26.84	2.26e-05	0.0398
Analysis Type:	PANTHER Overrepresentation Test (Released 20200728)
Annotation Version and Release Date:	PANTHER version 16.0 Released 2020-12-01
Analyzed List:	DEGs -1.5>log2Fold >1.5 (Homo sapiens)
Reference List:	Homo sapiens (all genes in database)
Test Type:	FISHER
Correction:	FDR
PANTHER Pathways	Homo sapiens - REFLIST (20595)	DEGs -1.5>log2Fold >1.5 (93)	DEGs -1.5>log2Fold >1.5 (expected)	DEGs -1.5>log2Fold >1.5 (over/under)	DEGs -1.5>log2Fold >1.5 (fold Enrichment)	DEGs -1.5>log2Fold >1.5 (raw P-value)	DEGs -1.5>log2Fold >1.5 (FDR)
Cadherin signaling pathway (P00012)	164	19	0.74	+	25.66	6.12e-21	1.02e-18
Wnt signaling pathway (P00057)	317	19	1.43	+	13.27	5.85e-16	4.88e-14
Unclassified (UNCLASSIFIED)	17977	64	81.18	-	0.79	2.78e-06	0.000155
homophilic cell adhesion via plasma membrane adhesion molecules (GO:0007156)
HUMAN|HGNC=8704|UniProtKB=Q9Y5G7	PCDHGA6	Protocadherin gamma-A6;PCDHGA6;ortholog	PROTOCADHERIN GAMMA-A6 (PTHR24028:SF107)	cadherin(PC00057)	Homo sapiens
HUMAN|HGNC=8674|UniProtKB=Q9Y5H6	AC005609	Protocadherin alpha-8;PCDHA8;ortholog	PROTOCADHERIN ALPHA-6-RELATED (PTHR24028:SF305)	cadherin(PC00057)	Homo sapiens
HUMAN|HGNC=8675|UniProtKB=Q9Y5H5	AC005609	Protocadherin alpha-9;PCDHA9;ortholog	PROTOCADHERIN ALPHA-9 (PTHR24028:SF255)	cadherin(PC00057)	Homo sapiens
HUMAN|HGNC=8663|UniProtKB=Q9Y5I3	AC005609	Protocadherin alpha-1;PCDHA1;ortholog	PROTOCADHERIN ALPHA-1 (PTHR24028:SF92)	cadherin(PC00057)	Homo sapiens
HUMAN|HGNC=8697|UniProtKB=Q9Y5H3	PCDHGA10	Protocadherin gamma-A10;PCDHGA10;ortholog	PROTOCADHERIN GAMMA-A10 (PTHR24028:SF110)	cadherin(PC00057)	Homo sapiens
HUMAN|HGNC=8686|UniProtKB=Q9Y5E8	PCDHB15	Protocadherin beta-15;PCDHB15;ortholog	PROTOCADHERIN BETA-15 (PTHR24028:SF97)	cadherin(PC00057)	Homo sapiens
HUMAN|HGNC=8666|UniProtKB=Q9UN75	AC005609	Protocadherin alpha-12;PCDHA12;ortholog	PROTOCADHERIN ALPHA-12 (PTHR24028:SF76)	cadherin(PC00057)	Homo sapiens
HUMAN|HGNC=8670|UniProtKB=Q9UN74	AC005609	Protocadherin alpha-4;PCDHA4;ortholog	PROTOCADHERIN ALPHA-4 (PTHR24028:SF82)	cadherin(PC00057)	Homo sapiens
HUMAN|HGNC=8665|UniProtKB=Q9Y5I1	AC005609	Protocadherin alpha-11;PCDHA11;ortholog	PROTOCADHERIN ALPHA-11 (PTHR24028:SF68)	cadherin(PC00057)	Homo sapiens
HUMAN|HGNC=8671|UniProtKB=Q9Y5H7	AC005609	Protocadherin alpha-5;PCDHA5;ortholog	PROTOCADHERIN ALPHA-5 (PTHR24028:SF111)	cadherin(PC00057)	Homo sapiens
HUMAN|HGNC=8712|UniProtKB=Q9Y5G0	PCDHGB5	Protocadherin gamma-B5;PCDHGB5;ortholog	PROTOCADHERIN GAMMA-B3-RELATED (PTHR24028:SF259)	cadherin(PC00057)	Homo sapiens
HUMAN|HGNC=8701|UniProtKB=Q9Y5H0	PCDHGA3	Protocadherin gamma-A3;PCDHGA3;ortholog	PROTOCADHERIN GAMMA-A3 (PTHR24028:SF234)	cadherin(PC00057)	Homo sapiens
HUMAN|HGNC=8708|UniProtKB=Q9Y5G3	PCDHGB1	Protocadherin gamma-B1;PCDHGB1;ortholog	PROTOCADHERIN GAMMA-B1 (PTHR24028:SF106)	cadherin(PC00057)	Homo sapiens
HUMAN|HGNC=8673|UniProtKB=Q9UN72	PCDHA7,AC005609	Protocadherin alpha-7;PCDHA7;ortholog	PROTOCADHERIN ALPHA-7 (PTHR24028:SF225)	cadherin(PC00057)	Homo sapiens
HUMAN|HGNC=8668|UniProtKB=Q9Y5H9	AC005609	Protocadherin alpha-2;PCDHA2;ortholog	PROTOCADHERIN ALPHA-2 (PTHR24028:SF60)	cadherin(PC00057)	Homo sapiens
HUMAN|HGNC=8667|UniProtKB=Q9Y5I0	AC005609	Protocadherin alpha-13;PCDHA13;ortholog	PROTOCADHERIN ALPHA-13 (PTHR24028:SF101)	cadherin(PC00057)	Homo sapiens
HUMAN|HGNC=8672|UniProtKB=Q9UN73	PCDHA6,AC005609	Protocadherin alpha-6;PCDHA6;ortholog	PROTOCADHERIN ALPHA-6-RELATED (PTHR24028:SF305)	cadherin(PC00057)	Homo sapiens
HUMAN|HGNC=8669|UniProtKB=Q9Y5H8	AC005609	Protocadherin alpha-3;PCDHA3;ortholog	PROTOCADHERIN ALPHA-3 (PTHR24028:SF133)	cadherin(PC00057)	Homo sapiens
HUMAN|HGNC=8664|UniProtKB=Q9Y5I2	PCDHA10,AC005609	Protocadherin alpha-10;PCDHA10;ortholog	PROTOCADHERIN ALPHA-10 (PTHR24028:SF124)	cadherin(PC00057)	Homo sapiens

### Sheet: DEGs -1.5>log2Fold >1.5
id	gene_name	biotype	log2FoldChange	padj
ENSG00000197928	ZNF677	protein_coding	-7.65595	1.46041e-21
ENSG00000173041	ZNF680	protein_coding	-7.4821	1.37519e-20
ENSG00000081665	ZNF506	protein_coding	-6.99362	6.76217e-30
ENSG00000188171	ZNF626	protein_coding	-6.41577	5.30072e-44
ENSG00000180543	TSPYL5	protein_coding	-6.18845	3.25361e-13
ENSG00000227124	ZNF717	protein_coding	-6.11137	3.1103e-15
ENSG00000278318	ZNF229	protein_coding	-5.92112	3.23083e-15
ENSG00000275126	H4C13	protein_coding	-5.38377	1.19102e-12
ENSG00000160229	ZNF66	protein_coding	-5.33845	2.3473e-30
ENSG00000006757	PNPLA4	protein_coding	-5.2574	1.24812e-24
ENSG00000176293	ZNF135	protein_coding	-5.01019	1.59536e-26
ENSG00000113790	EHHADH	protein_coding	-4.89209	4.64189e-11
ENSG00000242715	CCDC169	protein_coding	-4.49598	7.76684e-14
ENSG00000267254	ZNF790-AS1	lncRNA	-4.39881	3.82342e-10
ENSG00000081842	PCDHA6	protein_coding	-4.36354	2.3473e-30
ENSG00000245680	ZNF585B	protein_coding	-4.30923	1.88449e-33
ENSG00000256771	ZNF253	protein_coding	-4.22883	1.04146e-21
ENSG00000178187	ZNF454	protein_coding	-4.21602	1.29049e-26
ENSG00000236956	NF1P8	unprocessed_pseudogene	-4.18275	7.0131e-07
ENSG00000267481	AC011477.1	lncRNA	-4.12337	3.67925e-08
ENSG00000281566	AL157778.1	lncRNA	-4.09623	8.68858e-08
ENSG00000188219	POTEE	protein_coding	-4.08273	3.7603e-14
ENSG00000231431	FAR2P4	transcribed_unprocessed_pseudogene	-3.97408	4.01423e-07
ENSG00000136160	EDNRB	protein_coding	-3.88913	3.2506e-17
ENSG00000180938	ZNF572	protein_coding	-3.76534	1.5522e-06
ENSG00000188707	ZBED6CL	protein_coding	-3.74104	4.66469e-07
ENSG00000230450	NEK2P4	processed_pseudogene	-3.63586	6.06644e-07
ENSG00000152467	ZSCAN1	protein_coding	-3.56169	1.12441e-06
ENSG00000267058	AC006213.2	lncRNA	-3.4711	3.68496e-11
ENSG00000176222	ZNF404	protein_coding	-3.43768	1.15837e-11
ENSG00000286613	AC006213.7	lncRNA	-3.36259	4.34868e-06
ENSG00000178394	HTR1A	protein_coding	-3.35291	3.93777e-08
ENSG00000254035	AC104117.3	lncRNA	-3.11871	1.38643e-07
ENSG00000113248	PCDHB15	protein_coding	-3.05845	9.50379e-37
ENSG00000134463	ECHDC3	protein_coding	-3.00835	0.000467163
ENSG00000086205	FOLH1	protein_coding	-2.79948	2.10926e-05
ENSG00000285819	AC131180.1	lncRNA	-2.76418	9.47846e-05
ENSG00000287900	AC061961.1	lncRNA	-2.73186	8.45843e-10
ENSG00000267191	AC006213.3	lncRNA	-2.54309	0.000202276
ENSG00000276547	PCDHGB5	protein_coding	-2.53236	6.90672e-05
ENSG00000255366	AC120036.4	lncRNA	-2.49488	8.27072e-05
ENSG00000054803	CBLN4	protein_coding	-2.37829	0.00428024
ENSG00000253846	PCDHGA10	protein_coding	-2.35476	7.02586e-30
ENSG00000226334	AL359182.1	lncRNA	-2.28298	0.000578818
ENSG00000255052	FAM66D	lncRNA	-2.27707	3.80022e-05
ENSG00000116035	VAX2	protein_coding	-2.25148	0.000204516
ENSG00000133710	SPINK5	protein_coding	-2.21262	0.000960203
ENSG00000196604	POTEF	protein_coding	-2.1849	0.00051997
ENSG00000275379	H3C11	protein_coding	-2.15864	0.000326726
ENSG00000285679	AC079142.1	lncRNA	-2.12893	0.0120722
ENSG00000260492	CISTR	lncRNA	-2.0282	0.0139978
ENSG00000286375	AL512590.3	lncRNA	-2.01128	0.0071541
ENSG00000127399	LRRC61	protein_coding	-2.00675	0.00109109
ENSG00000228397	LINC01635	lncRNA	-1.9726	0.0031025
ENSG00000280160	AC135050.7	TEC	-1.94544	0.00770552
ENSG00000254245	PCDHGA3	protein_coding	-1.87516	0.0200534
ENSG00000152595	MEPE	protein_coding	-1.87061	0.0116267
ENSG00000197646	PDCD1LG2	protein_coding	-1.85176	0.0120722
ENSG00000186777	ZNF732	protein_coding	-1.81434	0.00602011
ENSG00000288565	AC068057.4	lncRNA	-1.80614	0.00058253
ENSG00000261770	AC006504.1	lncRNA	-1.79664	1.65553e-05
ENSG00000231023	LINC00326	lncRNA	-1.79538	0.0107732
ENSG00000237438	CECR7	transcribed_unprocessed_pseudogene	-1.77736	0.00171311
ENSG00000253731	PCDHGA6	protein_coding	-1.72753	0.0179072
ENSG00000269053	AC010319.3	lncRNA	-1.70834	0.0328665
ENSG00000250120	PCDHA10	protein_coding	-1.69932	0.00391631
ENSG00000118785	SPP1	protein_coding	-1.69202	0.0132994
ENSG00000254221	PCDHGB1	protein_coding	-1.68877	0.00178952
ENSG00000196071	OR2L13	protein_coding	-1.68449	0.0200623
ENSG00000255026	AC136475.3	lncRNA	-1.67508	0.0475429
ENSG00000213967	ZNF726	protein_coding	-1.6735	0.000722316
ENSG00000109705	NKX3-2	protein_coding	-1.66528	0.0477659
ENSG00000274840	AC132807.2	lncRNA	-1.65302	0.0168277
ENSG00000136750	GAD2	protein_coding	-1.644	0.00502881
ENSG00000250538	AC104407.1	lncRNA	-1.59742	0.0176605
ENSG00000285907	AL161910.1	lncRNA	-1.59542	0.00823164
ENSG00000204963	PCDHA7	protein_coding	-1.57949	0.00987672
ENSG00000197608	ZNF841	protein_coding	-1.55885	1.94033e-09
ENSG00000279726	AC005609.5	lncRNA	-1.52995	0.000561635
ENSG00000279319	AC105074.1	TEC	-1.52009	0.0334353
ENSG00000267348	GEMIN7-AS1	lncRNA	-1.5125	0.0304066
ENSG00000245025	AC107959.1	lncRNA	-1.50988	0.00632412
ENSG00000163508	EOMES	protein_coding	-1.50764	0.0202437
ENSG00000102032	RENBP	protein_coding	-1.4517	0.000576911
ENSG00000104368	PLAT	protein_coding	-1.44855	0.00532304
ENSG00000224479	AC104162.1	transcribed_unitary_pseudogene	-1.41519	0.0307422
ENSG00000204961	PCDHA9	protein_coding	-1.41439	0.0442491
ENSG00000159915	ZNF233	protein_coding	-1.41105	0.00770552
ENSG00000080166	DCT	protein_coding	-1.39983	0.0238582
ENSG00000112984	KIF20A	protein_coding	-1.37947	6.90672e-05
ENSG00000256229	ZNF486	protein_coding	-1.3777	8.61925e-11
ENSG00000253505	AC103957.1	lncRNA	-1.33759	0.047049
ENSG00000185869	ZNF829	protein_coding	-1.33231	0.000109101
ENSG00000261824	LINC00662	lncRNA	-1.31595	0.00622276
ENSG00000287558	AL109933.5	lncRNA	-1.30787	0.00153385
ENSG00000177932	ZNF354C	protein_coding	-1.30635	0.00348458
ENSG00000185988	PLK5	protein_coding	-1.28224	0.0319252
ENSG00000197124	ZNF682	protein_coding	-1.27056	0.0285837
ENSG00000211445	GPX3	protein_coding	-1.26527	0.00274264
ENSG00000087510	TFAP2C	protein_coding	-1.23236	0.000246924
ENSG00000262576	PCDHGA4	protein_coding	-1.21196	0.0415674
ENSG00000165029	ABCA1	protein_coding	-1.18715	0.01409
ENSG00000231205	ZNF826P	transcribed_unprocessed_pseudogene	-1.17124	0.00485294
ENSG00000175697	GPR156	protein_coding	-1.12048	0.0307422
ENSG00000178201	VN1R1	protein_coding	-1.094	0.015985
ENSG00000102030	NAA10	protein_coding	-1.0735	1.73811e-11
ENSG00000186312	CA5BP1	transcribed_unprocessed_pseudogene	-1.06548	0.000185858
ENSG00000196247	ZNF107	protein_coding	-1.06471	0.0157042
ENSG00000139438	FAM222A	protein_coding	-1.05332	0.00368885
ENSG00000213988	ZNF90	protein_coding	-1.05161	0.0120299
ENSG00000267575	AC006504.5	lncRNA	-1.04399	2.4173e-05
ENSG00000179909	ZNF154	protein_coding	-1.02809	6.90672e-05
ENSG00000197128	ZNF772	protein_coding	-1.02774	8.66206e-07
ENSG00000173894	CBX2	protein_coding	-1.02318	0.00442196
ENSG00000101670	LIPG	protein_coding	-1.0227	0.0145449
ENSG00000120675	DNAJC15	protein_coding	-1.01384	0.000317411
ENSG00000267414	AC120049.1	lncRNA	-0.975384	0.0496925
ENSG00000254685	FPGT	protein_coding	-0.970975	0.00148981
ENSG00000279207	AC015813.6	TEC	-0.957913	0.00018734
ENSG00000124160	NCOA5	protein_coding	-0.94076	0.00195954
ENSG00000075407	ZNF37A	protein_coding	-0.914573	5.7882e-05
ENSG00000087586	AURKA	protein_coding	-0.913869	0.0156802
ENSG00000089820	ARHGAP4	protein_coding	-0.892444	0.0283724
ENSG00000159917	ZNF235	protein_coding	-0.891452	0.0121178
ENSG00000180626	ZNF594	protein_coding	-0.886776	0.0063171
ENSG00000134077	THUMPD3	protein_coding	-0.874519	2.47084e-05
ENSG00000139352	ASCL1	protein_coding	-0.859467	4.20512e-06
ENSG00000090006	LTBP4	protein_coding	-0.854141	0.000425
ENSG00000177873	ZNF619	protein_coding	-0.846822	0.041491
ENSG00000178878	APOLD1	protein_coding	-0.841661	0.0184
ENSG00000272602	ZNF595	protein_coding	-0.839992	0.03383
ENSG00000106571	GLI3	protein_coding	-0.833573	0.0133731
ENSG00000024526	DEPDC1	protein_coding	-0.833435	0.049661
ENSG00000102900	NUP93	protein_coding	-0.829797	0.0496925
ENSG00000204514	ZNF814	protein_coding	-0.810083	0.00540572
ENSG00000120800	UTP20	protein_coding	-0.763969	0.000268941
ENSG00000075568	TMEM131	protein_coding	-0.734283	0.028372
ENSG00000076641	PAG1	protein_coding	-0.71569	0.0031025
ENSG00000111846	GCNT2	protein_coding	-0.714147	0.049661
ENSG00000164651	SP8	protein_coding	-0.7134	0.00935502
ENSG00000162849	KIF26B	protein_coding	-0.708413	0.00895691
ENSG00000119969	HELLS	protein_coding	-0.700625	0.0259208
ENSG00000171608	PIK3CD	protein_coding	-0.663584	0.0212164
ENSG00000196781	TLE1	protein_coding	-0.661502	0.00369417
ENSG00000198604	BAZ1A	protein_coding	-0.660728	0.0474194
ENSG00000271254	AC240274.1	protein_coding	-0.657144	0.0167694
ENSG00000086619	ERO1B	protein_coding	-0.639551	0.0120722
ENSG00000146263	MMS22L	protein_coding	-0.624504	0.0125482
ENSG00000101134	DOK5	protein_coding	-0.622355	0.0187467
ENSG00000162408	NOL9	protein_coding	-0.62175	0.00770552
ENSG00000141956	PRDM15	protein_coding	-0.602121	0.0186652
ENSG00000149256	TENM4	protein_coding	-0.599484	0.0331702
ENSG00000116560	SFPQ	protein_coding	-0.596995	0.000599778
ENSG00000074047	GLI2	protein_coding	-0.593173	0.0413125
ENSG00000013503	POLR3B	protein_coding	-0.588181	0.0165219
ENSG00000128191	DGCR8	protein_coding	-0.584282	0.0268425
ENSG00000161048	NAPEPLD	protein_coding	-0.576693	0.0090382
ENSG00000188315	C3orf62	protein_coding	-0.57201	0.0460586
ENSG00000196693	ZNF33B	protein_coding	-0.567667	0.0334345
ENSG00000037474	NSUN2	protein_coding	-0.564503	0.0331702
ENSG00000123562	MORF4L2	protein_coding	-0.560362	0.0496925
ENSG00000106344	RBM28	protein_coding	-0.541246	0.0319134
ENSG00000068654	POLR1A	protein_coding	-0.524038	0.0075398
ENSG00000148143	ZNF462	protein_coding	-0.446132	0.0407568
ENSG00000196367	TRRAP	protein_coding	-0.410902	0.0490213
ENSG00000187764	SEMA4D	protein_coding	0.505826	0.0244173
ENSG00000115548	KDM3A	protein_coding	0.51753	0.0499332
ENSG00000150527	MIA2	protein_coding	0.546201	0.0230544
ENSG00000164236	ANKRD33B	protein_coding	0.553313	0.0143484
ENSG00000154640	BTG3	protein_coding	0.601198	0.0121838
ENSG00000119314	PTBP3	protein_coding	0.611286	0.0481369
ENSG00000127328	RAB3IP	protein_coding	0.612983	0.0461542
ENSG00000001561	ENPP4	protein_coding	0.615067	0.00306593
ENSG00000139112	GABARAPL1	protein_coding	0.64114	0.00187406
ENSG00000198892	SHISA4	protein_coding	0.67096	0.0481369
ENSG00000168702	LRP1B	protein_coding	0.680561	0.000120806
ENSG00000146232	NFKBIE	protein_coding	0.699784	0.00950019
ENSG00000144908	ALDH1L1	protein_coding	0.729432	0.0471934
ENSG00000135916	ITM2C	protein_coding	0.731312	0.0183824
ENSG00000168301	KCTD6	protein_coding	0.742471	0.049661
ENSG00000136267	DGKB	protein_coding	0.746726	0.0334345
ENSG00000117479	SLC19A2	protein_coding	0.779452	0.00221047
ENSG00000196968	FUT11	protein_coding	0.789477	0.0312708
ENSG00000164687	FABP5	protein_coding	0.800695	0.00141728
ENSG00000121671	CRY2	protein_coding	0.807591	0.0244131
ENSG00000165186	PTCHD1	protein_coding	0.808266	0.0336162
ENSG00000144290	SLC4A10	protein_coding	0.808371	0.0326746
ENSG00000260231	KDM7A-DT	lncRNA	0.823112	0.0051803
ENSG00000152154	TMEM178A	protein_coding	0.843612	0.037899
ENSG00000141854	MISP3	protein_coding	0.864863	0.0163159
ENSG00000158156	XKR8	protein_coding	0.867923	0.0415807
ENSG00000078295	ADCY2	protein_coding	0.87189	0.00141728
ENSG00000105722	ERF	protein_coding	0.873025	0.00950019
ENSG00000177606	JUN	protein_coding	0.885135	0.0285837
ENSG00000167173	C15orf39	protein_coding	0.888932	0.0215957
ENSG00000175895	PLEKHF2	protein_coding	0.888953	0.000116188
ENSG00000127824	TUBA4A	protein_coding	0.911106	0.0168069
ENSG00000173210	ABLIM3	protein_coding	0.917424	0.0395161
ENSG00000210195	MT-TT	Mt_tRNA	0.919529	0.00136646
ENSG00000185022	MAFF	protein_coding	0.925523	0.00290062
ENSG00000056277	ZNF280C	protein_coding	0.933373	0.00767512
ENSG00000187676	B3GLCT	protein_coding	0.938221	0.0390261
ENSG00000147231	RADX	protein_coding	0.944427	0.00112185
ENSG00000119938	PPP1R3C	protein_coding	0.952195	0.0184062
ENSG00000183775	KCTD16	protein_coding	0.953138	0.0132635
ENSG00000130522	JUND	protein_coding	0.955975	0.00131641
ENSG00000108924	HLF	protein_coding	0.967342	0.0326746
ENSG00000101966	XIAP	protein_coding	0.969047	6.90672e-05
ENSG00000114023	FAM162A	protein_coding	0.971751	0.00386578
ENSG00000169213	RAB3B	protein_coding	0.988179	0.0149779
ENSG00000170425	ADORA2B	protein_coding	0.98892	0.00275891
ENSG00000255690	TRIL	protein_coding	0.997649	0.0120299
ENSG00000156709	AIFM1	protein_coding	1.00081	0.00153008
ENSG00000164180	TMEM161B	protein_coding	1.00199	0.00995054
ENSG00000171885	AQP4	protein_coding	1.01313	0.0259208
ENSG00000047597	XK	protein_coding	1.01791	0.0470456
ENSG00000132326	PER2	protein_coding	1.02325	0.0224296
ENSG00000052802	MSMO1	protein_coding	1.02722	0.00917252
ENSG00000170214	ADRA1B	protein_coding	1.02725	0.0145449
ENSG00000072310	SREBF1	protein_coding	1.02877	0.0481286
ENSG00000148200	NR6A1	protein_coding	1.03059	0.0293926
ENSG00000104312	RIPK2	protein_coding	1.04518	9.7221e-05
ENSG00000168209	DDIT4	protein_coding	1.04673	0.00109036
ENSG00000102078	SLC25A14	protein_coding	1.05034	0.00163569
ENSG00000123595	RAB9A	protein_coding	1.06576	8.88318e-05
ENSG00000147100	SLC16A2	protein_coding	1.06993	0.000249263
ENSG00000271447	MMP28	protein_coding	1.08124	0.0345917
ENSG00000171189	GRIK1	protein_coding	1.09167	0.00823396
ENSG00000167074	TEF	protein_coding	1.09497	0.0123456
ENSG00000112796	ENPP5	protein_coding	1.11699	0.0290226
ENSG00000101972	STAG2	protein_coding	1.11795	3.74194e-05
ENSG00000116133	DHCR24	protein_coding	1.11942	0.0437487
ENSG00000075426	FOSL2	protein_coding	1.12026	6.90672e-05
ENSG00000046647	GEMIN8	protein_coding	1.12455	1.1471e-07
ENSG00000185112	FAM43A	protein_coding	1.13834	0.00067886
ENSG00000144681	STAC	protein_coding	1.14483	9.6701e-08
ENSG00000171867	PRNP	protein_coding	1.14674	0.0331255
ENSG00000104043	ATP8B4	protein_coding	1.15329	0.0496925
ENSG00000198756	COLGALT2	protein_coding	1.156	0.0243298
ENSG00000172893	DHCR7	protein_coding	1.15898	0.00322932
ENSG00000165195	PIGA	protein_coding	1.1664	0.00340426
ENSG00000215845	TSTD1	protein_coding	1.17414	0.0100468
ENSG00000112715	VEGFA	protein_coding	1.19854	0.050267
ENSG00000244128	LINC01322	lncRNA	1.2256	0.0199972
ENSG00000183230	CTNNA3	protein_coding	1.25329	0.00464445
ENSG00000168743	NPNT	protein_coding	1.25673	4.81328e-06
ENSG00000107742	SPOCK2	protein_coding	1.27393	0.0120299
ENSG00000243422	RPL23AP49	transcribed_processed_pseudogene	1.28566	0.00342645
ENSG00000022355	GABRA1	protein_coding	1.29201	0.00950019
ENSG00000259207	ITGB3	protein_coding	1.29275	0.0119208
ENSG00000184564	SLITRK6	protein_coding	1.29501	0.00767512
ENSG00000170075	GPR37L1	protein_coding	1.29724	0.00288765
ENSG00000189056	RELN	protein_coding	1.29804	0.00672043
ENSG00000161509	GRIN2C	protein_coding	1.30856	0.00148981
ENSG00000148680	HTR7	protein_coding	1.32157	0.0434648
ENSG00000102924	CBLN1	protein_coding	1.33058	0.0407291
ENSG00000128805	ARHGAP22	protein_coding	1.332	4.9595e-06
ENSG00000136944	LMX1B	protein_coding	1.36656	0.0493463
ENSG00000171223	JUNB	protein_coding	1.36884	0.0336162
ENSG00000113739	STC2	protein_coding	1.37414	0.0452748
ENSG00000162772	ATF3	protein_coding	1.38656	0.0259256
ENSG00000145087	STXBP5L	protein_coding	1.39258	0.0278015
ENSG00000170961	HAS2	protein_coding	1.39419	0.0307422
ENSG00000171766	GATM	protein_coding	1.39474	0.00207834
ENSG00000135750	KCNK1	protein_coding	1.40589	0.0115576
ENSG00000151952	TMEM132D	protein_coding	1.4095	0.0106512
ENSG00000067064	IDI1	protein_coding	1.41153	1.21124e-09
ENSG00000288546	AC004470.2	lncRNA	1.41497	0.0197785
ENSG00000159208	CIART	protein_coding	1.41549	1.96447e-07
ENSG00000105516	DBP	protein_coding	1.42242	5.0594e-05
ENSG00000272734	ADIRF-AS1	lncRNA	1.43412	0.00502415
ENSG00000234377	OBI1-AS1	lncRNA	1.43647	0.0191972
ENSG00000175197	DDIT3	protein_coding	1.43959	4.20109e-07
ENSG00000126861	OMG	protein_coding	1.4425	0.019593
ENSG00000006453	BAIAP2L1	protein_coding	1.44962	0.000171988
ENSG00000134873	CLDN10	protein_coding	1.46046	0.0326668
ENSG00000101850	GPR143	protein_coding	1.46641	0.00945824
ENSG00000166816	LDHD	protein_coding	1.46734	0.027438
ENSG00000171388	APLN	protein_coding	1.47953	0.0158757
ENSG00000164211	STARD4	protein_coding	1.48192	0.000317034
ENSG00000243649	CFB	protein_coding	1.48685	0.0407291
ENSG00000183379	SYNDIG1L	protein_coding	1.49318	0.00141728
ENSG00000114737	CISH	protein_coding	1.5003	0.00770552
ENSG00000178752	ERFE	protein_coding	1.50111	2.80881e-05
ENSG00000149573	MPZL2	protein_coding	1.50809	0.0471934
ENSG00000100078	PLA2G3	protein_coding	1.5138	0.00604028
ENSG00000280870	AC233296.1	lncRNA	1.52616	9.45385e-05
ENSG00000242516	LINC00960	lncRNA	1.53386	0.000278406
ENSG00000277196	AC007325.2	protein_coding	1.54244	0.0221299
ENSG00000126368	NR1D1	protein_coding	1.55146	0.00250965
ENSG00000108684	ASIC2	protein_coding	1.55458	0.00019545
ENSG00000267270	PARD6G-AS1	lncRNA	1.56397	0.000347604
ENSG00000003137	CYP26B1	protein_coding	1.57223	2.4173e-05
ENSG00000148734	NPFFR1	protein_coding	1.57481	0.000697943
ENSG00000164326	CARTPT	protein_coding	1.59414	0.0199454
ENSG00000117394	SLC2A1	protein_coding	1.59833	0.0284913
ENSG00000171094	ALK	protein_coding	1.61302	1.19138e-05
ENSG00000113100	CDH9	protein_coding	1.61996	0.0063171
ENSG00000141449	GREB1L	protein_coding	1.62366	0.036788
ENSG00000130164	LDLR	protein_coding	1.63099	0.00100883
ENSG00000159399	HK2	protein_coding	1.63967	6.90672e-05
ENSG00000134107	BHLHE40	protein_coding	1.64955	0.0260824
ENSG00000168333	PPDPFL	protein_coding	1.65258	0.0372707
ENSG00000132561	MATN2	protein_coding	1.65881	0.0434648
ENSG00000070193	FGF10	protein_coding	1.66718	0.049661
ENSG00000163734	CXCL3	protein_coding	1.67388	0.0107533
ENSG00000070748	CHAT	protein_coding	1.67605	0.0406507
ENSG00000081041	CXCL2	protein_coding	1.67899	0.0191972
ENSG00000165092	ALDH1A1	protein_coding	1.68403	0.0407291
ENSG00000171812	COL8A2	protein_coding	1.68611	0.0346255
ENSG00000183439	TRIM61	protein_coding	1.70685	0.00426935
ENSG00000107159	CA9	protein_coding	1.72322	1.22668e-06
ENSG00000072657	TRHDE	protein_coding	1.74186	0.000763367
ENSG00000157005	SST	protein_coding	1.7453	0.028372
ENSG00000184347	SLIT3	protein_coding	1.76164	0.00442196
ENSG00000179094	PER1	protein_coding	1.76436	5.1581e-05
ENSG00000077943	ITGA8	protein_coding	1.77462	0.00067886
ENSG00000176971	FIBIN	protein_coding	1.77559	9.87243e-06
ENSG00000232412	AL121601.1	lncRNA	1.78331	0.00477146
ENSG00000133135	RNF128	protein_coding	1.78409	0.00010482
ENSG00000130768	SMPDL3B	protein_coding	1.83438	0.0120299
ENSG00000123095	BHLHE41	protein_coding	1.86412	0.00854021
ENSG00000164161	HHIP	protein_coding	1.87944	0.00550239
ENSG00000164270	HTR4	protein_coding	1.88149	0.00630579
ENSG00000115665	SLC5A7	protein_coding	1.88221	0.0120299
ENSG00000188064	WNT7B	protein_coding	1.89689	0.00444801
ENSG00000132321	IQCA1	protein_coding	1.90029	0.00500106
ENSG00000135903	PAX3	protein_coding	1.90474	0.00107369
ENSG00000135245	HILPDA	protein_coding	1.92461	0.00281361
ENSG00000236333	TRHDE-AS1	lncRNA	1.94041	0.000578818
ENSG00000186480	INSIG1	protein_coding	1.94332	2.85054e-06
ENSG00000078596	ITM2A	protein_coding	1.9477	0.00280355
ENSG00000089250	NOS1	protein_coding	1.95142	0.00666424
ENSG00000146477	SLC22A3	protein_coding	1.97372	0.00720984
ENSG00000180440	SERTM1	protein_coding	1.9792	0.00386578
ENSG00000169836	TACR3	protein_coding	1.98853	4.34868e-06
ENSG00000173267	SNCG	protein_coding	2.06476	0.00166828
ENSG00000122420	PTGFR	protein_coding	2.11173	0.000141529
ENSG00000227835	CARM1P1	transcribed_unprocessed_pseudogene	2.18213	0.000875618
ENSG00000140873	ADAMTS18	protein_coding	2.19043	0.000958404
ENSG00000178222	RNF212	protein_coding	2.19579	0.00103766
ENSG00000160224	AIRE	protein_coding	2.20344	0.0139202
ENSG00000137878	GCOM1	protein_coding	2.20665	0.000317411
ENSG00000263155	MYZAP	protein_coding	2.28715	0.00120615
ENSG00000267251	AC139100.1	lncRNA	2.64403	0.00155659
ENSG00000102239	BRS3	protein_coding	2.86007	7.70943e-07
ENSG00000235436	DPY19L2P4	transcribed_unprocessed_pseudogene	3.55699	1.22668e-06
